# Representation learning of somatic missense mutation landscapes across cancer types

**DOI:** 10.64898/2026.10.25.761717

**Authors:** Zelin Wang, Minfang Cai, Zhewen Li, Zhenyu Lin, Yuanyuan Yin, Zhongyan Chen, Haiyan Yan, Zhen Quan, Jianyou Liao, Yiqing Zheng

**Affiliations:** Guangdong Provincial Key Laboratory of Cancer Pathogenesis and Precision Diagnosis and Treatment, Joint Big Data Laboratory, Department of Medical Oncology, Shenshan Medical Center, Memorial Hospital of Sun Yat-sen University, Shanwei, 516600, China; Medical Research Center, Sun Yat-sen Memorial Hospital, Sun Yat-sen University, Guangzhou, 510120, China; Department of Precision Medicine, Shenshan Medical Center, Sun Yat-sen Memorial Hospital, Sun Yat-sen University, Shanwei, 516600, China

## Abstract

Somatic missense mutations are pervasive in cancer genomes, yet existing studies have largely compressed them into mutation burden, mutation signatures, or driver gene annotations. Such representations obscure mutation-specific context and higher-order dependencies, leaving the latent biological structure of somatic mutation landscapes insufficiently characterized by systematic, data-driven approaches. Here we present MMRL, a pan-cancer **M**issense **M**utation **R**epresentation **L**earning framework that learns the representations directly from somatic missense mutation profiles. By integrating mutation-associated features including gene identity, trinucleotide context, AlphaMissense pathogenicity, amino acid substitution and protein positional information, MMRL uses self-supervised learning to capture higher-order patterns among missense mutations across ∼50,000 tumor samples from diverse cancer types. Across three pan-cancer cohorts, MMRL embeddings consistently achieved higher cross-validated prognostic discrimination than TMB and remained significantly associated with overall survival after adjustment for cancer type and TMB, as well as age where available. This prognostic value was also observed among patients treated with immune checkpoint inhibitors. Unsupervised clustering analysis of MMRL embeddings identified nine mutation subtypes in the TCGA pan-cancer cohort, with distinct survival outcomes, cancer-type compositions and mutational signature profiles, indicating that the learned embedding space captured clinically and biologically meaningful structure. Attention-based analyses further indicated that MMRL captured context-dependent mutation patterns beyond mutation frequency and predicted pathogenicity. Together, MMRL provides a data-driven strategy for decoding somatic missense mutation landscape and may facilitate precision oncology.
