## Supplementary material for "Representation learning of somatic missense mutation landscapes across cancer types": Table S1.csv

Subtype	LGG	LUSC	LUAD	THCA	SKCM	STAD	BLCA	COAD	UCEC	KIRC	CESC	BRCA	KIRP	HNSC	PRAD	LIHC	PCPG	GBM	ESCA	PAAD	TGCT	SARC	READ	THYM	UVM	MESO	ACC	KICH	DLBC	UCS	OV	CHOL
C1	3.63	0.94	1.64	1.87	1.29	5.97	2.22	2.22	9.72	2.93	3.51	13.58	1.76	8.43	9.37	3.98	1.17	6.32	2.22	2.81	0.59	4.1	0.94	1.29	1.05	1.05	1.41	0.59	0.12	1.87	1.05	0.35
C2	4.45	0.8	3.88	3.31	1.37	2.97	3.08	4	5.25	7.08	2.28	7.42	4.68	6.16	5.71	6.16	0.68	5.94	2.63	7.08	0.57	3.2	2.28	0.91	0.91	1.71	0.57	0.46	0.8	1.37	1.48	0.8
C3	1.84	0.87	3.38	3.97	1.74	2.03	1.26	0.19	2.32	14.8	0.58	10.15	13.44	3.38	6.48	10.74	2.03	2.51	1.35	0.48	1.93	4.74	0.1	2.13	0.48	0.87	1.84	0.97	0.39	0.68	1.35	0.97
C4	2.36	0.61	0.87	27.25	1.05	0.96	0.52	0.17	0.7	3.49	0.61	10.74	1.83	0.79	10.48	1.31	9.52	1.66	0.44	1.92	5.76	3.58	0.09	4.19	2.79	1.66	2.01	2.01	0	0	0.35	0.26
C5	40.87	0	1.26	2.4	0.91	1.83	0.46	0.8	4	2.17	0.8	9.47	0.91	2.51	6.85	1.71	1.48	9.02	1.14	2.4	0.68	1.94	0.23	0.8	1.37	0.68	0.57	0.91	0.34	0.91	0.23	0.34
C6	0	38.99	32.51	0	0.51	1.13	2.78	0.21	0.62	0.62	0.1	2.57	0.21	7.92	0.21	8.74	0	0	0.93	0	0	0.1	0.1	0	0	0	0.82	0	0	0	0.93	0
C7	3.1	0.52	2.27	6.5	2.58	2.58	1.75	0.31	3.82	5.88	2.58	13.42	4.95	3.3	11.04	3.92	1.96	5.26	0.41	3.41	2.68	5.47	0.41	2.37	1.34	2.06	1.44	1.55	0.31	0.83	1.03	0.93
C8	0.08	3.83	3.36	0.7	26.82	0.16	22.75	0.31	1.88	0.16	13.6	9.7	0.16	13.21	0	0.08	0	0.08	2.11	0.16	0	0.47	0	0.08	0	0	0.08	0	0	0.16	0.08	0
C9	0.49	0.69	0.79	0	2.37	26.65	0.69	21.13	17.87	0.39	1.88	1.78	0.2	3.65	0.69	0.89	0	2.67	7.21	0.59	0	0.59	5.13	0.1	0.1	0.3	0.49	0.1	1.88	0.39	0.2	0.1
